# EnhancerNet: a model for enhancer selection in dense regulatory networks recapitulates the dynamics of cell type acquisition

**DOI:** 10.1101/2024.02.03.578744

**Authors:** Omer Karin

**Affiliations:** Department of Mathematics, Imperial College London, London, SW7 2AZ, UK

**Author notes:** Corresponding author: Omer Karin.

## Abstract

Understanding how cell identity is encoded in the genome and acquired during differentiation is a central challenge in cell biology. We derive a theoretical framework called “EnhancerNet” that models dense feedback networks involving transcription factors and enhancers, which can be parameterized from terminal cell identities without fitting unobserved variables. EnhancerNet recapitulates the dynamics of enhancer selection and cell type specification via two distinct pathways: direct reprogramming or differentiation through transient, multipotent progenitor states. These pathways capture the hallmarks of their respective counterparts in animal cells, with the model reproducing known reprogramming recipes and the complex hematopoietic differentiation hierarchy. Using EnhancerNet, we show that hierarchical progenitors emerge as transient states during differentiation and propose a method to predict their identity from terminal states. The model explains how new cell types could evolve and highlights the functional importance of distal regulatory elements with dynamic chromatin in multicellular evolution.
