## Supplementary Table 2 for "EnhancerNet: a model for enhancer selection in dense regulatory networks recapitulates the dynamics of cell type acquisition"

Zfp385a
Tcf7
Bcl11a
Mxd1
Tbx21
Spi1
Klf4
Fosb
Mef2c
Spib
Pou2f2
Gata2
Rxra
Ikzf3
E2f2
Myb
Fos
Irf4
Bcl6
Hes1
Nr4a1
Satb1
Ikzf2
Atf3
Gfi1b
Creb3l1
Tal1
Fosl2
Gfi1
Irf5
Bhlhe40
Gata1
Ets1
Pou2af1
Ltf
Lyl1
Jdp2
Cebpa
Rara
Prdm1
Runx2
Hlx
Bach2
Erg
Meis3
Irf8
E2f8
Cxxc5
Zfpm1
Cebpe
Klf2
Maf
Cebpb
Nfil3
Nfe2
Zfp516
Hmgn3
Cebpd
