## Supplementary Table 3 for "EnhancerNet: a model for enhancer selection in dense regulatory networks recapitulates the dynamics of cell type acquisition"

Bergmann glial cell
Brush cell of epithelium proper of large intestine
Kupffer cell
astrocyte
basal cell
basal cell of epidermis
basophil
bladder cell
bladder urothelial cell
brain pericyte
cardiac muscle cell
ciliated columnar cell of tracheobronchial tree
endocardial cell
endothelial cell of hepatic sinusoid
enterocyte of epithelium of large intestine
enteroendocrine cell
epidermal cell
epithelial cell of large intestine
epithelial cell of lung
epithelial cell of proximal tubule
erythrocyte
fibroblast
hepatocyte
B cell
T cell
natural killer cell
keratinocyte
kidney collecting duct epithelial cell
large intestine goblet cell
luminal epithelial cell of mammary gland
lung endothelial cell
macrophage
mesenchymal cell
microglial cell
monocyte
myofibroblast cell
neuron
oligodendrocyte
pancreatic A cell
pancreatic D cell
pancreatic PP cell
pancreatic acinar cell
pancreatic ductal cell
pancreatic stellate cell
professional antigen presenting cell
skeletal muscle satellite cell
smooth muscle cell
stromal cell
type B pancreatic cell
