## Supplementary Table 4 for "EnhancerNet: a model for enhancer selection in dense regulatory networks recapitulates the dynamics of cell type acquisition"

Hes1
Fosb
Gata6
Sox5
Irf6
Foxa2
Foxa1
Akna
Klf15
Hey1
Zfp536
Sp110
Nfia
Runx1
Isl1
Zbtb16
Maf
Tal1
Pparg
Csrnp1
Mafa
Peg3
Cebpd
Fli1
Hnf4a
Egr1
Hmgn3
Cenpa
Gata4
Klf5
Nr2f2
Plagl1
Tcf4
Zfp9
Myc
Atf3
Zfhx3
Cxxc5
Trp63
Zeb1
Arid5a
Cebpa
Vdr
Klf4
Elf3
Epas1
Satb1
Etv2
Fosl2
Tbx3
Sox9
Neurog2
Tshz2
Bhlhe40
Irf8
Irf5
Ets1
Trps1
Lmo2
Gata3
Foxo1
Nr4a1
Zbtb20
Aebp1
Nr4a2
Mnx1
Meis1
Tgif1
Ascl1
Meis3
Lhx3
Egr2
Ehf
Klf2
Nfil3
Mef2c
Sox10
Fos
Foxa3
Plscr1
Myt1l
Zfp612
Myod1
Pou3f2
Tsc22d1
Rora
Nfix
Zeb2
Creb3l1
Nfib
Meis2
Neurog3
Nr1h3
Snai2
Tfcp2l1
Nr1d1
Mafb
Cebpb
Etv1
Ebf1
Sp100
Pdx1
Tbx5
Olig2
