## Supplementary Table 5 for "EnhancerNet: a model for enhancer selection in dense regulatory networks recapitulates the dynamics of cell type acquisition"

source cell	target cell	factors	weights	ref
fibroblast	neuron	Ascl1,Lhx3,Mnx1,Isl1,Neurog2,Pou3f2,Myt1l	1,1,1,1,1,1,1	https://www.ncbi.nlm.nih.gov/pmc/articles/PMC3843951/
fibroblast	neuron	Ascl1,Pou3f2,Myt1l	1,1,1	https://www.nature.com/articles/nature08797
fibroblast	neuron	Ascl1	1	https://pubmed.ncbi.nlm.nih.gov/25254342/
fibroblast	oligodendrocyte	Sox10,Zfp536,Olig2	1,1,1	https://pubmed.ncbi.nlm.nih.gov/33770499/
fibroblast	lung endothelial cell	Foxo1,Etv2,Klf2,Tal1	1,1,1,1	https://pubmed.ncbi.nlm.nih.gov/25186941/
fibroblast	type B pancreatic cell	Neurog3,Pdx1,Mafa	1,5,1	https://www.nature.com/articles/s42003-023-04627-2
fibroblast	hepatocyte	Foxa1,Foxa2,Foxa3,Hnf4a	1,1,1,1	https://pubmed.ncbi.nlm.nih.gov/21716291/
fibroblast	cardiac muscle cell	Gata4,Mef2c,Tbx5	1,1,1	https://pubmed.ncbi.nlm.nih.gov/22522929/
fibroblast	skeletal muscle satellite cell	Myod1	1	https://www.sciencedirect.com/science/article/abs/pii/009286748790585X
fibroblast	epidermal cell	Trp63,Klf4	1,1	https://www.ncbi.nlm.nih.gov/pmc/articles/PMC3875612/
B cell	monocyte	Cebpa,Cebpb	0.5,2	https://www.pnas.org/doi/10.1073/pnas.0711961105
pancreatic ductal cell	type B pancreatic cell	Pdx1	5	https://pubmed.ncbi.nlm.nih.gov/12829640/
